# *U2AF1 S34F* enhances tumorigenic potential of lung cells by exhibiting synergy with *KRAS* mutation and altering response to environmental stress

**DOI:** 10.1101/2024.09.11.612492

**Authors:** Cindy E Liang, Eva Hrabeta-Robinson, Selam Mehreteab, Amit Behera, Colette Felton, Isobel J. Fetter, Cameron M. Soulette, Alexis M. Thornton, Shaheen S. Sikandar, Angela N. Brooks

**Author notes:** Co-first author (Cindy E Liang, Eva Hrabeta-Robinson).

## Abstract

Although *U2AF1^S34F^* is a recurrent splicing factor mutation in lung adenocarcinoma (ADC), *U2AF1^S34F^* alone is insufficient for producing tumors in previous models. Because lung ADCs with *U2AF1^S34F^* frequently have co-occurring *KRAS* mutations and smoking histories, we hypothesized that tumor-forming potential arises from *U2AF1^S34F^* interacting with oncogenic *KRAS* and environmental stress. To elucidate the effect of *U2AF1^S34F^* co-occurring with a second mutation, we generated human bronchial epithelial cells (HBEC3kt) with co-occurring *U2AF1^S34F^* and *KRAS^G12V^*. Transcriptome analysis revealed that co-occurring *U2AF1^S34F^* and *KRAS^G12V^* differentially impacts inflammatory, cell cycle, and KRAS pathways. Subsequent phenotyping found associated suppressed cytokine production, increased proliferation, anchorage-independent growth, and tumors in mouse xenografts. Additionally, HBEC3kts harboring *U2AF1^S34F^* alter splicing in stress granule protein genes, show increased stress granule formation, and have increased viability in cigarette smoke concentrate. Our results suggest that *U2AF1^S34F^* may potentiate transformation by granting precancerous cells survival advantage in environmental stress, permitting accumulation of additional mutations, like in *KRAS,* which synergize with *U2AF1^S34F^* to transform the cell.
