## Supplementary material for "*U2AF1 S34F* enhances tumorigenic potential of lung cells by exhibiting synergy with *KRAS* mutation and altering response to environmental stress": Table S1

### Sheet: Table S1 - Fig 1A
Mutation co-occurrence. Fraction of mutations in U2AF1 WT or U2AF1 S34F lung ADC samples
	EGFR	Other driver	KRAS
U2AF1WT	0.316024	0.399958	0.284018
U2AF1Mutant	0.210526	0.298246	0.491228

### Sheet: Table S1 - Fig 1D
U2AF1 S34F fraction -- clones 1 and 2 combined
U2AF1WT + LACZ						U2AF1S34F + LACZ						U2AF1WT + KRASG12V						U2AF1S34F + KRASG12V
0	0	0	0	0	0	0.45	0.46	0.47	0.41	0.46	0.54	0	0	0	0	0	0	0.26	0.28	0.26	0.37	0.31	0.34

### Sheet: Table S1 - Fig 2D
Clone 2 global splicing event type distribution from JuncBASE. Events filtered for padj < 0.25
	Alternative acceptor	Alternative donor	Alternative first exon	Alternative last exon	Cassette	Coordinate cassette	Mutually exclusive	Intron retention
U2AF1S34F + LACZ	55	20	38	59	681	22	6	0
U2AF1WT + KRASG12V	1	0	10	0	24	0	0	0
U2AF1S34F + KRASG12V	11	4	19	1	145	6	0	1

### Sheet: Table S1 - Fig 3A
Clone 2 cytokine panel measurements (pg/mL)
	U2AF1S34F + LACZ				U2AF1S34F + KRASG12V				U2AF1WT + KRASG12V
IL-1β	0.208333	0.25	0.208333	0.0833333	0.166667	0.333333	0.125	0.416667	1.70833	1.54167	1.5	1.70833
IL-4	2.0641	2.0641	1	1	1	1.53846	1.80769	2.0641	0.745342	1	1	1
IL-6	0.0390625	0.0703125	0.0390625	0.0234375	0.601562	0.625	0.671875	0.601562	3.78788	3.41667	4.36719	4.63281
IL-8	0.100451	0.106089	0.0944585	0.0856354	1.72377	2.14827	1.95949	1.9464	4.27996	4.23668	5.5085	7.11862
IL-10	2.52941	1.17647	0	0.529412	0	0.529412	1.17647	1.17647	1.32653	0.183673	1.88235	2.52941
IL-13	1.34211	0.947368	0.868421	0.394737	1.21053	1.21053	0.789474	0.947368	0.454545	0.931818	1.34211	1.21053
TNFα	0.115385	0.128205	0.0769231	0.0769231	0.230769	0.217949	0.24359	0.25641	3.02469	2.69136	3.84615	4.5
GM-CSF	0.109421	0.115891	0.107264	0.0882608	1.00556	1.35153	1.0933	1.11589	4.26916	4.18315	5.11714	6.88706
IFNγ	0	0	0	0	0	0.441176	0.911765	0.441176	1.79412	2.70588	1.79412	2.70588

### Sheet: Table S1 - Fig 3D
Low attachment viability measurements - clone 2
days in low attachment	U2AF1WT + LACZ						U2AF1S34F + LACZ						U2AF1WT + KRASG12V						U2AF1S34F + KRASG12V
3	1.34447	1.19222	1.18784	2.02109	2.23967	2.2402	1.29572	1.28658	1.56119	1.90374	1.80956	1.80194	1.93027	2.55786	2.80712	2.14774	2.61523	2.58639	2.92425	2.96084	3.09327	3.07446	2.99846	3.08751
6/7	1.24535	1.48412	1.52957	2.87711	3.3012	2.66533	1.67688	1.56485	1.44855	2.70291	2.63504	2.46537	5.15826	5.07913	3.5277	5.00885	4.22641	5.29269	4.53143	5.7403	6.6472	7.97595	9.83367	8.12948
10	1.33078	1.16265	0.846112	1.23932	1.92226	1.85846	2.49401	1.5277	1.66775	2.09557	2.56302	2.24377	6.21167	5.94461	5.96934	4.24159	5.06653	4.66658	8.4507	9.28032	6.03401	6.33009	9.02764	8.40583
14	2.99216	2.7788	1.81401				2.29986	2.57548	1.51177				7.47306	7.64989	3.56539				8.16018	7.40251	4.12999

### Sheet: Table S1 - Fig 4B
Viability measurements in CSC - clones 1 and 2 combined
ug/mL CSC	U2AF1 S34F								U2AF1 WT
0	102.116	94.7814	97.6023	105.501	70.08	128.8	109.12	92	90.8851	95.6407	107.794	105.68	96.5699	108.179	90.7652	104.486
15	182.228	187.306	191.82	183.357	148.48	152.96	176	152.32	133.157	134.214	128.93	134.742	107.652	108.707	97.6253	100.264
60	222.285	223.413	235.261	224.542	172.8	176	147.52	176	99.3395	122.589	106.209	107.266	86.0158	64.3799	75.9895	100.264
120	159.661	165.303	161.354	155.712	108.48	106.72	96.48	136.32	66.0502	79.2602	63.9366	76.6182	50.8179	48.2322	45.0132	54.3536

### Sheet: Table S1 - Fig S2 F
U2AF1 S34F fraction -- clone 2
U2AF1 WT LACZ			U2AF1 S34F LACZ			U2AF1 WT KRAS G12V			U2AF1 S34F KRAS G12V
0	0	0	0.45	0.46	0.47	0	0	0	0.26	0.28	0.26
U2AF1 S34F fraction -- clone 1
U2AF1 WT LACZ			U2AF1 S34F LACZ			U2AF1 WT KRAS G12V			U2AF1 S34F KRAS G12V
0	0	0	0.41	0.46	0.54	0	0	0	0.37	0.31	0.34

### Sheet: Table S1 - Fig S3 C
Low attachment viability measurements - clone 1
days in low attachment	U2AF1WT + LACZ						U2AF1S34F + LACZ						U2AF1WT + KRASG12V						U2AF1S34F + KRASG12V
3	1.72516	1.65779	1.87971	2.03954	2.10955		1.06038	1.17615	1.13107	1.05116	1.0655		1.05354	1.20582	1.3291	0.894111	1.16128		1.11319	1.2192	1.11419	1.15619	1.01317
7	0.79336	1.11012	1.05279	1.12188	1.20629	1.20536	0.252442	0.268117	0.127245	0.269961	0.227239		0.756746	1.11466	1.21204	0.579499	0.814759	2.15784	0.487181	0.824237	0.732122	0.260043	0.377463	0.364261
10	0.53604	0.73722	1.04817	1.68024	1.14341	0.69812	0.0236459	0.0466464	0.0726487	0.0100331	0.0777816	0.0436753	0.630363	0.99211	1.00164	0.570383	0.90706	0.944871	0.23974	0.54209	0.574196	0.0831339	0.146124	0.147525

### Sheet: Table S1 - Fig S3 D
Clone 2 clonogenicity assay -- number of colonies
U2AF1WT+LACZ	U2AF1S34F+LACZ	U2AF1WT+KRASG12V	U2AF1S34F+KRASG12V
56	8	25	6
46	10	33	3
30	11	37	7
45	12	30	3
40	9	30	6
53	12	37	6
28	7	30	7
27	13	38	6
48	9	37	5
53	9	44	4
44	13	23	7
57	12	33	5

### Sheet: Table S1 - Fig S3 E
Clone 2 scratch/wound healing assay -- number of cells in wound
U2AF1WT+LACZ	U2AF1S34F+LACZ	U2AF1WT+KRASG12V	U2AF1S34F+KRASG12V
94	69	97	57
98	52	75	53
101	75	94	57
